# Paralog buffering contributes to the variable essentiality of genes in cancer cell lines

**DOI:** 10.1101/716043

**Authors:** Barbara De Kegel, Colm J. Ryan

## Abstract

What makes a gene essential for cellular survival? In model organisms, such as budding yeast, systematic gene deletion studies have revealed that paralog genes are less likely to be essential than singleton genes and that this can partially be attributed to the ability of paralogs to buffer each other’s loss. However, the essentiality of a gene is not a fixed property and can vary significantly across different genetic backgrounds. It is unclear to what extent paralogs contribute to this variation, as most studies have analyzed genes identified as essential in a single genetic background. Here, using gene essentiality profiles of 558 genetically heterogeneous tumor cell lines, we analyze the contribution of paralogy to variable essentiality. We find that, compared to singleton genes, paralogs are less frequently essential and that this is more evident when considering genes with multiple paralogs or with highly sequence similar paralogs. We determine that paralogs derived from whole genome duplication exhibit more variable essentiality than those derived from small-scale duplications. We estimate that in 13-17% of cases the variable essentiality of paralogs can be attributed to buffering relationships between paralog pairs, as evidenced by synthetic lethality. Paralog pairs derived from whole genome duplication and pairs that function in protein complexes are significantly more likely to display such synthetic lethal relationships. Overall we find that many of the observations made using a single strain of budding yeast can be extended to understand patterns of essentiality in genetically heterogeneous cancer cell lines.
