## Supplemental Tables for "Paralog buffering contributes to the variable essentiality of genes in cancer cell lines": Supplemental_Table_S4.csv

A1	A2	A1_ensembl	A2_ensembl	ttest_pvalue	corrected_pvalue	percent_sequence_identity	duplication_mode	either_in_complex	in_same_complex
GAB1	GAB2	ENSG00000109458	ENSG00000033327	0.00011067763544038721	0.0013602879653112454	0.36325999999999997	WGD	True	False
CDS2	CDS1	ENSG00000101290	ENSG00000163624	9.338283655616016e-09	2.264845062608738e-07	0.723596	WGD	True	False
FGFR1	FGFR2	ENSG00000077782	ENSG00000066468	0.0028678871867877562	0.024263659501241527	0.6764359999999999	WGD	True	False
RAB5C	RAB5A	ENSG00000108774	ENSG00000144566	5.582034390411707e-07	1.0576792245998847e-05	0.7550199999999999	WGD	True	False
CFL1	CFL2	ENSG00000172757	ENSG00000165410	7.504186831024777e-12	2.730023169126814e-10	0.771084	WGD	True	False
MTCH2	MTCH1	ENSG00000109919	ENSG00000137409	2.4998194697491817e-08	5.545331238382636e-07	0.478548	WGD	False	False
TCF7L2	TCF7L1	ENSG00000148737	ENSG00000152284	0.00027474562079178897	0.0031041135665854916	0.598007	WGD	True	False
ZNF687	ZNF532	ENSG00000143373	ENSG00000074657	0.006481830057999211	0.046973899902392695	0.368634	WGD	False	False
SLC20A1	SLC20A2	ENSG00000144136	ENSG00000168575	2.7369395778436705e-06	4.65279728233424e-05	0.589102	SSD	False	False
ANKRD11	ANKRD12	ENSG00000167522	ENSG00000101745	0.006727283410638039	0.04768978544393731	0.29816	WGD	True	False
GFPT1	GFPT2	ENSG00000198380	ENSG00000131459	1.6745906750722178e-14	7.615201094890911e-13	0.7682399999999999	WGD	False	False
ELOVL1	ELOVL7	ENSG00000066322	ENSG00000164181	0.01549805835808133	0.08921192453591753	0.573477	WGD	False	False
HES2	HES1	ENSG00000069812	ENSG00000114315	0.011794355339717944	0.07297255905764266	0.393064	WGD	True	False
STAG1	STAG2	ENSG00000118007	ENSG00000101972	2.885142281383211e-14	1.2800180023990391e-12	0.713831	WGD	True	True
SHE	SHB	ENSG00000169291	ENSG00000107338	3.407438758819897e-05	0.00048047527924754984	0.305051	WGD	False	False
NFE2L1	NFE2L3	ENSG00000082641	ENSG00000050344	0.008955709856038793	0.05818012938619487	0.339378	WGD	True	False
PTDSS1	PTDSS2	ENSG00000156471	ENSG00000174915	2.9404794957660258e-05	0.0004245025557776509	0.283298	SSD	False	False
ARHGEF7	ARHGEF6	ENSG00000102606	ENSG00000129675	6.618214411105247e-24	8.025688009200297e-22	0.50934	WGD	True	False
KHSRP	FUBP1	ENSG00000088247	ENSG00000162613	0.00020761694522292428	0.0024523066451980473	0.5794659999999999	WGD	True	False
PPIH	PPIC	ENSG00000171960	ENSG00000168938	0.00030479163285529633	0.003401325031679657	0.559322	SSD	True	False
HDAC4	HDAC5	ENSG00000068024	ENSG00000108840	0.004416835129253687	0.0337572399164389	0.6134689999999999	WGD	True	False
ANKRD17	ANKHD1	ENSG00000132466	ENSG00000131503	0.017467526126150334	0.09776440007220756	0.610449	WGD	False	False
CHMP1A	CHMP1B	ENSG00000131165	ENSG00000255112	0.0033691051019228693	0.027566666974723764	0.55102	SSD	True	True
CDK6	CDK4	ENSG00000105810	ENSG00000135446	7.040134058777645e-06	0.00011433932011532622	0.647239	SSD	True	True
ASF1B	ASF1A	ENSG00000105011	ENSG00000111875	0.0020224283978291227	0.01768652526755372	0.7128709999999999	SSD	True	True
VRK1	VRK2	ENSG00000100749	ENSG00000028116	5.4924449845961745e-08	1.1353133439750503e-06	0.47474700000000003	WGD	True	False
PDS5B	PDS5A	ENSG00000083642	ENSG00000121892	0.00256124848495977	0.02187282156874095	0.635798	WGD	True	True
NUDT16L1	NUDT16	ENSG00000168101	ENSG00000198585	0.001893923049414936	0.01664273442939985	0.412322	WGD	False	False
SMAD7	SMAD6	ENSG00000101665	ENSG00000137834	2.140716312423928e-06	3.7441951656722355e-05	0.49765299999999996	WGD	True	False
CCNL1	CCNL2	ENSG00000163660	ENSG00000221978	4.391189256686623e-06	7.196011944065737e-05	0.595057	WGD	False	False
CYFIP1	CYFIP2	ENSG00000273749	ENSG00000055163	0.0029790540968525603	0.024857336707223888	0.8739030000000001	SSD	True	False
MAN1A2	MAN1A1	ENSG00000198162	ENSG00000111885	0.008749172516982437	0.05724728348342105	0.6271450000000001	WGD	False	False
ITGA3	ITGA7	ENSG00000005884	ENSG00000135424	4.376496046346285e-05	0.0006030944172957494	0.383444	WGD	True	False
DDX28	DDX47	ENSG00000182810	ENSG00000213782	0.006013605721162209	0.04393071809957454	0.244444	SSD	True	False
ENO1	ENO2	ENSG00000074800	ENSG00000111674	2.1116921624050986e-08	4.859996914999464e-07	0.834101	WGD	False	False
FAM122A	FAM122B	ENSG00000187866	ENSG00000156504	1.6444730375451153e-05	0.00025136945002475334	0.5592710000000001	SSD	False	False
SLC7A1	SLC7A2	ENSG00000139514	ENSG00000003989	5.159110852432399e-07	1.0052807298955078e-05	0.607313	WGD	False	False
NCOR1	NCOR2	ENSG00000141027	ENSG00000196498	0.0015127475894705865	0.01411121982177947	0.42868900000000004	WGD	True	True
RAB10	RAB8B	ENSG00000084733	ENSG00000166128	1.8626365229692226e-09	5.293962242626587e-08	0.695	SSD	False	False
BTF3	BTF3L4	ENSG00000145741	ENSG00000134717	0.002357488306713201	0.020420339190053868	0.601942	WGD	False	False
XYLT2	XYLT1	ENSG00000015532	ENSG00000103489	1.2906466194592302e-05	0.00019895645769460506	0.551445	WGD	False	False
CCND2	CCND3	ENSG00000118971	ENSG00000112576	0.00425227448344525	0.033055073869174834	0.6228370000000001	WGD	True	False
HARS2	HARS	ENSG00000112855	ENSG00000170445	0.015036665546886565	0.08823127299931181	0.7154149999999999	SSD	False	False
YBX1	YBX3	ENSG00000065978	ENSG00000060138	0.006295831133744464	0.04580846732912472	0.5956790000000001	SSD	True	False
MBD3	MBD2	ENSG00000071655	ENSG00000134046	8.422658676809532e-08	1.7023129036796155e-06	0.666667	WGD	True	True
MYBL2	MYBL1	ENSG00000101057	ENSG00000185697	7.25996849245252e-36	1.6507353359713916e-33	0.404286	WGD	True	False
TRIP6	LPP	ENSG00000087077	ENSG00000145012	0.006859326652486682	0.04831229554924119	0.5378149999999999	WGD	True	False
INTS6	INTS6L	ENSG00000102786	ENSG00000165359	1.1762423448749088e-16	6.292896545080763e-15	0.590755	WGD	True	False
EAF1	EAF2	ENSG00000144597	ENSG00000145088	2.3342390267872286e-20	2.0218956141552233e-18	0.5298510000000001	WGD	True	False
NCKAP1	NCKAP1L	ENSG00000061676	ENSG00000123338	3.0560108056199296e-17	1.7371511423195787e-15	0.581129	WGD	True	False
HIST1H2BK	HIST1H2BC	ENSG00000197903	ENSG00000180596	0.008003727173974956	0.05332886347787709	0.992064	SSD	False	False
PAPSS1	PAPSS2	ENSG00000138801	ENSG00000198682	0.0029695407063901227	0.024857336707223888	0.748397	WGD	False	False
ARID1B	ARID1A	ENSG00000049618	ENSG00000117713	0.0012865489170645714	0.012188710834064871	0.530903	WGD	True	True
EXTL1	EXT1	ENSG00000158008	ENSG00000182197	0.006536258561378654	0.04711083719709967	0.477811	WGD	True	False
STEAP2	STEAP3	ENSG00000157214	ENSG00000115107	0.014516651935450273	0.08601234485532262	0.518367	SSD	False	False
ARL4D	ARL4A	ENSG00000175906	ENSG00000122644	6.60389986798228e-05	0.0008642081913568178	0.6019899999999999	WGD	False	False
PRKAR1A	PRKAR1B	ENSG00000108946	ENSG00000188191	3.108588065450143e-05	0.00044523792842943383	0.8136479999999999	WGD	False	False
STT3A	STT3B	ENSG00000134910	ENSG00000163527	0.011165512210731868	0.06955502298397695	0.575887	SSD	True	False
PRDX1	PRDX2	ENSG00000117450	ENSG00000167815	3.496380908399443e-10	1.0965373917894116e-08	0.7738689999999999	WGD	True	False
YTHDF2	YTHDF3	ENSG00000198492	ENSG00000185728	0.0012365719169040712	0.011776567103918877	0.656304	WGD	False	False
SAXO1	SAXO2	ENSG00000155875	ENSG00000188659	0.0037758212440863206	0.03025647067397805	0.26371300000000003	WGD	False	False
HSP90AB1	HSP90AA1	ENSG00000096384	ENSG00000080824	3.865014170510733e-05	0.0005366763951266429	0.870166	WGD	True	True
ROCK1	ROCK2	ENSG00000067900	ENSG00000134318	0.0048640018663183215	0.036712113671506334	0.657312	WGD	True	False
RRAGA	RRAGB	ENSG00000155876	ENSG00000083750	1.8421006286535697e-13	7.129321369193283e-12	0.9808309999999999	SSD	False	False
CDK4	CDK6	ENSG00000135446	ENSG00000105810	1.55849581205865e-13	6.299786404743744e-12	0.6963699999999999	SSD	True	True
KLHDC8A	KLHDC8B	ENSG00000162873	ENSG00000185909	0.016767233936646433	0.09471925009552752	0.46	WGD	False	False
CAP1	CAP2	ENSG00000131236	ENSG00000112186	4.387191657108401e-12	1.6286329845469761e-10	0.625263	WGD	True	False
SKAP1	SKAP2	ENSG00000141293	ENSG00000005020	0.013984535722248531	0.08340285402875436	0.43732600000000005	WGD	False	False
ZFP36L2	ZFP36L1	ENSG00000152518	ENSG00000185650	1.1703720799094197e-11	4.1743270850102636e-10	0.384615	WGD	True	False
CDC25B	CDC25A	ENSG00000101224	ENSG00000164045	0.007553147054409829	0.05126557646258014	0.408621	WGD	False	False
NMT1	NMT2	ENSG00000136448	ENSG00000152465	1.111121290694822e-30	1.8373905707035285e-28	0.7419359999999999	WGD	False	False
POC1A	POC1B	ENSG00000164087	ENSG00000139323	7.14609132685862e-06	0.00011503309843854716	0.584767	WGD	False	False
CAB39	CAB39L	ENSG00000135932	ENSG00000102547	5.869126291963255e-09	1.5472377862436463e-07	0.8005869999999999	WGD	True	False
RRAGC	RRAGD	ENSG00000116954	ENSG00000025039	1.1425352286277505e-15	5.772976613538551e-14	0.7644110000000001	WGD	False	False
DNAJC19	DNAJC15	ENSG00000205981	ENSG00000120675	1.0422619496921718e-37	3.1597908108167674e-35	0.551724	WGD	False	False
VPS4B	VPS4A	ENSG00000119541	ENSG00000132612	9.957398692232728e-10	3.018751370195222e-08	0.801802	WGD	False	False
PARVA	PARVB	ENSG00000197702	ENSG00000188677	2.650046605356262e-06	4.547579976550038e-05	0.601942	WGD	True	False
ELAVL1	ELAVL2	ENSG00000066044	ENSG00000107105	0.007236403964504634	0.05024052981463332	0.733129	WGD	True	False
FERMT1	FERMT2	ENSG00000101311	ENSG00000073712	3.46799543600134e-11	1.1682006848308217e-09	0.629247	WGD	True	False
AGPAT1	AGPAT2	ENSG00000204310	ENSG00000169692	1.1546166219819018e-26	1.6155751041423687e-24	0.452297	WGD	True	False
RMND5A	RMND5B	ENSG00000153561	ENSG00000145916	0.0033795996646388852	0.027566666974723764	0.703325	WGD	True	False
DHX29	DHX57	ENSG00000067248	ENSG00000163214	0.007932358962441077	0.053047650561324704	0.303871	SSD	False	False
KRAS	NRAS	ENSG00000133703	ENSG00000213281	4.35698226394229e-06	7.196011944065737e-05	0.867725	WGD	True	False
CAND1	CAND2	ENSG00000111530	ENSG00000144712	1.1844680154419807e-08	2.798113402712939e-07	0.6243899999999999	WGD	True	False
RPL22L1	RPL22	ENSG00000163584	ENSG00000116251	0.0002365227312788659	0.0027058795484041324	0.6721309999999999	WGD	True	False
MYCN	MYC	ENSG00000134323	ENSG00000136997	1.7017362975503316e-17	9.98534943627114e-16	0.3642240000000001	WGD	True	False
SNRPB2	SNRPA	ENSG00000125870	ENSG00000077312	9.111902833025126e-05	0.0011449994635252226	0.68	WGD	True	True
GNG5	GNG10	ENSG00000174021	ENSG00000242616	0.0002488852933441374	0.0028295146787061624	0.529412	SSD	True	False
RHEB	RHEBL1	ENSG00000106615	ENSG00000167550	0.0008838954032321451	0.008690841829617687	0.516304	WGD	False	False
NMNAT1	NMNAT3	ENSG00000173614	ENSG00000163864	0.008554255005525715	0.05617397059585299	0.433692	WGD	False	False
ZNF574	ZNF526	ENSG00000105732	ENSG00000167625	0.006552524360014413	0.04711083719709967	0.26166300000000003	SSD	False	False
MYB	MYBL1	ENSG00000118513	ENSG00000185697	1.4025049983316734e-06	2.551156591965314e-05	0.445466	WGD	False	False
GRB2	GRAP	ENSG00000177885	ENSG00000154016	2.1843812079318613e-11	7.641133494669338e-10	0.5944699999999999	WGD	True	False
CCNE1	CCNE2	ENSG00000105173	ENSG00000175305	0.0004006954418754331	0.00439075306488803	0.4829270000000001	WGD	True	False
PPIL1	PPIC	ENSG00000137168	ENSG00000168938	0.0005339920553040238	0.005647276445337321	0.493976	SSD	True	False
GNA11	GNAQ	ENSG00000088256	ENSG00000156052	5.6704292259562306e-05	0.0007584199089716459	0.902507	WGD	True	True
BIRC2	BIRC3	ENSG00000110330	ENSG00000023445	0.003849083902943073	0.0305741642770893	0.710356	SSD	True	False
FAM126B	FAM126A	ENSG00000155744	ENSG00000122591	2.6386604943943353e-19	1.7776753478901095e-17	0.5037739999999999	WGD	True	False
DDX39B	DDX39A	ENSG00000198563	ENSG00000123136	1.3457538334862411e-08	3.138366952707016e-07	0.8925230000000001	SSD	True	False
EPC1	EPC2	ENSG00000120616	ENSG00000135999	0.017769661093047392	0.09912368955696516	0.539474	WGD	True	True
SAMD4B	SAMD4A	ENSG00000179134	ENSG00000020577	5.046971758270054e-09	1.3702151684019743e-07	0.6397689999999999	WGD	False	False
CHCHD3	CHCHD6	ENSG00000106554	ENSG00000159685	4.8068893035632037e-08	1.0286743109625257e-06	0.35682800000000003	WGD	True	True
IMPDH2	IMPDH1	ENSG00000178035	ENSG00000106348	6.039094300353565e-08	1.2342823070048466e-06	0.840467	WGD	False	False
PRKACA	PRKACB	ENSG00000072062	ENSG00000142875	0.0015720051385707866	0.01444180478313263	0.903134	WGD	True	False
SLC7A5	SLC7A8	ENSG00000103257	ENSG00000092068	0.0001034807050140514	0.0012804857307521056	0.5147930000000001	WGD	True	False
ARF4	ARF5	ENSG00000168374	ENSG00000004059	6.388047256192189e-07	1.1979235009292363e-05	0.8611110000000001	WGD	False	False
FIGNL1	FIGN	ENSG00000132436	ENSG00000182263	0.01711040691979783	0.09635860739044042	0.376855	WGD	False	False
ZFP36L1	ZFP36L2	ENSG00000185650	ENSG00000152518	3.140072152814601e-08	6.881676199963566e-07	0.56213	WGD	True	False
ATP6V1C1	ATP6V1C2	ENSG00000155097	ENSG00000143882	9.571653140049563e-10	2.9509893325000262e-08	0.6099479999999999	WGD	False	False
DYNLT1	DYNLT3	ENSG00000146425	ENSG00000165169	0.0006844194759115902	0.007114051581046757	0.5398229999999999	WGD	True	True
B4GALT3	B4GALT1	ENSG00000158850	ENSG00000086062	0.006737919108901533	0.04768978544393731	0.442748	SSD	False	False
FUBP1	KHSRP	ENSG00000162613	ENSG00000088247	9.127263453059775e-05	0.0011449994635252226	0.6397520000000001	WGD	True	False
AP1M1	AP1M2	ENSG00000072958	ENSG00000129354	0.004807045944208672	0.03643340238548157	0.7724139999999999	WGD	True	True
NIPAL2	NIPAL3	ENSG00000104361	ENSG00000001461	0.010947339350864777	0.06866624234214837	0.443864	WGD	False	False
CCND1	CCND2	ENSG00000110092	ENSG00000118971	0.0005300326003186625	0.005638183040816649	0.6067800000000001	WGD	True	False
ACTB	ACTG1	ENSG00000075624	ENSG00000184009	0.0040873939084444455	0.03204728241146745	0.989333	WGD	True	True
CHMP4B	CHMP4C	ENSG00000101421	ENSG00000164695	9.23035807792725e-14	3.815913941761289e-12	0.651786	WGD	True	True
GDI2	GDI1	ENSG00000057608	ENSG00000203879	0.004366720363050516	0.033527624560590455	0.8426969999999999	WGD	False	False
CTPS1	CTPS2	ENSG00000171793	ENSG00000047230	2.1472257785081754e-05	0.00032279369347986537	0.741117	WGD	False	False
RAC2	RAC1	ENSG00000128340	ENSG00000136238	0.015902302590086514	0.0912501211715059	0.921875	WGD	True	False
SLC25A28	SLC25A37	ENSG00000155287	ENSG00000147454	2.7888962611945835e-18	1.6910007663709825e-16	0.593407	WGD	False	False
SFXN1	SFXN3	ENSG00000164466	ENSG00000107819	0.0024379834293205916	0.02091835782044413	0.7608699999999999	WGD	False	False
SMARCA4	SMARCA2	ENSG00000127616	ENSG00000080503	5.59128140916244e-14	2.421557353158685e-12	0.746812	WGD	True	True
CSNK1D	CSNK1E	ENSG00000141551	ENSG00000213923	0.007409736311213328	0.05070791504650276	0.8385540000000001	WGD	False	False
HIST1H1E	HIST1H1B	ENSG00000168298	ENSG00000184357	0.0038752440627554873	0.03064812587022709	0.8721460000000001	SSD	False	False
TTC7A	TTC7B	ENSG00000068724	ENSG00000165914	2.1615909226655182e-39	9.829834720821443e-37	0.475057	WGD	True	False
CORO1A	CORO1B	ENSG00000102879	ENSG00000172725	0.006663777958526041	0.04753494943748576	0.6724509999999999	WGD	False	False
ARHGAP23	ARHGAP21	ENSG00000275832	ENSG00000107863	0.01075413581204873	0.06815948795162592	0.43393699999999996	SSD	False	False
SCD	SCD5	ENSG00000099194	ENSG00000145284	0.0015890351379376185	0.014510544512097663	0.526462	WGD	False	False
ACO2	ACO1	ENSG00000100412	ENSG00000122729	4.602404433123519e-19	2.9899191656613146e-17	0.284615	SSD	False	False
ATP2C1	ATP2C2	ENSG00000017260	ENSG00000064270	0.005353749799897982	0.03974886075924257	0.626927	WGD	False	False
UBE2D3	UBE2D2	ENSG00000109332	ENSG00000131508	0.005384836573642122	0.03981714523355699	0.9261739999999999	WGD	True	False
HK2	HK1	ENSG00000159399	ENSG00000156515	1.8774223046723087e-07	3.7527815079109113e-06	0.719738	WGD	True	False
SMARCA2	SMARCA4	ENSG00000080503	ENSG00000127616	2.777320315725264e-20	2.2963389337746614e-18	0.7735850000000001	WGD	True	True
RRP1	RRP1B	ENSG00000160214	ENSG00000160208	0.007411834186679746	0.05070791504650276	0.44468500000000005	SSD	False	False
ELMO2	ELMO1	ENSG00000062598	ENSG00000155849	7.055145451583061e-09	1.8075083910464208e-07	0.716667	SSD	True	False
NXT1	NXT2	ENSG00000132661	ENSG00000101888	5.238141418136352e-26	6.805842313992874e-24	0.7428570000000001	SSD	False	False
ARHGAP45	ARHGAP29	ENSG00000180448	ENSG00000137962	1.7712548187390256e-13	7.004157641926712e-12	0.319444	WGD	False	False
IREB2	ACO1	ENSG00000136381	ENSG00000122729	2.4177745635843168e-09	6.766049124861343e-08	0.561786	SSD	False	False
H2AFZ	H2AFV	ENSG00000164032	ENSG00000105968	4.013339069154394e-06	6.697489694304443e-05	0.976562	WGD	True	False
CDK8	CDK19	ENSG00000132964	ENSG00000155111	0.005197241817889022	0.03874501174893496	0.8362069999999999	WGD	True	True
DMXL1	DMXL2	ENSG00000172869	ENSG00000104093	5.494936911827338e-15	2.5628949340035713e-13	0.552822	WGD	False	False
MAGOH	MAGOHB	ENSG00000162385	ENSG00000111196	9.399637237446818e-19	5.895841425833022e-17	0.986301	SSD	True	False
DUSP4	DUSP1	ENSG00000120875	ENSG00000120129	0.0030347901813301123	0.025206773241276136	0.598985	WGD	False	False
ACTR3	ACTR3B	ENSG00000115091	ENSG00000133627	5.250229210559277e-07	1.0052807298955078e-05	0.8971290000000001	WGD	True	False
CYB5B	CYB5A	ENSG00000103018	ENSG00000166347	1.3924837566070545e-23	1.583079970792645e-21	0.42	WGD	False	False
RBM27	RBM26	ENSG00000091009	ENSG00000139746	0.015975729746543522	0.09138318367598322	0.456604	WGD	False	False
RAB1B	RAB1A	ENSG00000174903	ENSG00000138069	0.0043467415869443875	0.033527624560590455	0.9353229999999999	WGD	False	False
DYNLL1	DYNLL2	ENSG00000088986	ENSG00000264364	1.4156125081458881e-09	4.221310085766181e-08	0.932584	SSD	True	True
STRIP1	STRIP2	ENSG00000143093	ENSG00000128578	3.0425175355611113e-15	1.4957674046447732e-13	0.6893670000000001	WGD	False	False
BCL2	BCL2L1	ENSG00000171791	ENSG00000171552	4.135590200513217e-09	1.1397937234444758e-07	0.410042	WGD	True	False
VPS26A	VPS26B	ENSG00000122958	ENSG00000151502	1.717794405592964e-06	3.0634000233074524e-05	0.697248	SSD	True	False
TIMM17A	TIMM17B	ENSG00000134375	ENSG00000126768	8.710035819081124e-21	7.921777577454282e-19	0.7543859999999999	SSD	True	True
PPP1CC	PPP1CA	ENSG00000186298	ENSG00000172531	0.0014528121280391398	0.013621985880944305	0.878338	WGD	True	False
CRK	CRKL	ENSG00000167193	ENSG00000099942	9.757462137202015e-05	0.0012156728512034566	0.592105	WGD	True	True
RHOA	RHOC	ENSG00000067560	ENSG00000155366	4.5621378943453774e-05	0.0006239495360762587	0.917098	SSD	True	False
ACTR1A	ACTR1B	ENSG00000138107	ENSG00000115073	3.42330972382035e-10	1.0924562083560028e-08	0.9042549999999999	WGD	False	False
HNRNPF	HNRNPH1	ENSG00000169813	ENSG00000169045	9.772052785903992e-06	0.00015456838276138574	0.773494	SSD	True	True
PCGF3	PCGF5	ENSG00000185619	ENSG00000180628	0.00021404703359504047	0.00249584329557294	0.44214899999999996	WGD	False	False
RIPK3	RIPK2	ENSG00000129465	ENSG00000104312	0.01805439385063864	0.09963400800552635	0.22586900000000001	WGD	False	False
PARD6B	PARD6G	ENSG00000124171	ENSG00000178184	0.013399432388968756	0.08097530736057862	0.5456989999999999	WGD	True	False
SNRPA	SNRPB2	ENSG00000077312	ENSG00000125870	1.2396543559125545e-05	0.00019272916866708861	0.542553	WGD	True	True
FDX1	FDX2	ENSG00000137714	ENSG00000267673	0.01090988013143216	0.06866624234214837	0.27717400000000003	SSD	False	False
PCYT1A	PCYT1B	ENSG00000161217	ENSG00000102230	3.476134091978761e-20	2.7491686579605943e-18	0.683924	WGD	False	False
TRA2B	TRA2A	ENSG00000136527	ENSG00000164548	2.230835589031465e-05	0.00033261392921706836	0.697917	WGD	True	False
TBL1XR1	TBL1X	ENSG00000177565	ENSG00000101849	2.7653000930661928e-11	9.49071862129699e-10	0.8715949999999999	WGD	True	True
RARS2	RARS	ENSG00000146282	ENSG00000113643	0.0002260993133760132	0.002603004120449165	0.276817	SSD	True	False
ATP6V0A2	ATP6V0A1	ENSG00000185344	ENSG00000033627	2.123077346834143e-32	4.290975215434784e-30	0.525701	SSD	False	False
SSH2	SSH1	ENSG00000141298	ENSG00000084112	0.0010022182211218555	0.009748849969094413	0.322069	WGD	False	False
EIF1	EIF1B	ENSG00000173812	ENSG00000114784	0.003168631228239757	0.02619881910985508	0.893805	WGD	False	False
DDX21	DDX50	ENSG00000165732	ENSG00000107625	0.00021065271972529786	0.002472111594711721	0.5708810000000001	SSD	True	False
NDE1	NDEL1	ENSG00000072864	ENSG00000166579	1.51964833366913e-06	2.7368716029149973e-05	0.5582090000000001	WGD	False	False
CCNB1	CCNB2	ENSG00000134057	ENSG00000157456	0.00837716398899323	0.05521036701441552	0.498845	WGD	True	True
DENND4A	DENND4C	ENSG00000174485	ENSG00000137145	0.0043683600994282226	0.033527624560590455	0.496327	WGD	False	False
SNAI2	SNAI1	ENSG00000019549	ENSG00000124216	0.013767974926120932	0.08265328841786791	0.522388	WGD	True	False
NFKBIE	BCL3	ENSG00000146232	ENSG00000069399	0.01734792301170843	0.09739466653795566	0.234	WGD	True	False
HDAC1	HDAC2	ENSG00000116478	ENSG00000196591	6.027200734136769e-09	1.5662111621992547e-07	0.8609959999999999	WGD	True	True
ANKRD24	UACA	ENSG00000089847	ENSG00000137831	0.016526346953753726	0.09423644234758002	0.247819	SSD	False	False
GRK2	GRK3	ENSG00000173020	ENSG00000100077	0.0007906143809966377	0.008079368309173504	0.8403480000000001	WGD	False	False
RPP25L	RPP25	ENSG00000164967	ENSG00000178718	6.7635423383622014e-93	1.2302883513480844e-89	0.447853	WGD	True	False
STX4	STX1B	ENSG00000103496	ENSG00000099365	2.1374367960415455e-08	4.859996914999464e-07	0.45117799999999997	SSD	True	False
ZNF217	ZNF516	ENSG00000171940	ENSG00000101493	0.0015954419474543883	0.014510544512097663	0.23855	SSD	True	True
NCKAP1L	NCKAP1	ENSG00000123338	ENSG00000061676	1.4716634339018928e-21	1.408924098035549e-19	0.584738	WGD	True	False
PTK2	PTK2B	ENSG00000169398	ENSG00000120899	8.393755561807376e-20	6.36176723621984e-18	0.43849799999999994	WGD	True	False
PFN1	PFN2	ENSG00000108518	ENSG00000070087	3.986363030239202e-08	8.632374228577509e-07	0.614286	SSD	True	False
TMEM30A	TMEM30B	ENSG00000112697	ENSG00000182107	0.015322090577797513	0.08847899289210691	0.5013850000000001	WGD	False	False
FGD5	FGD6	ENSG00000154783	ENSG00000180263	0.003820601060066434	0.0304810233695651	0.274282	WGD	False	False
GABPB1	GABPB2	ENSG00000104064	ENSG00000143458	7.845932991117371e-05	0.0010050529655522885	0.681013	WGD	True	False
ARF1	ARF3	ENSG00000143761	ENSG00000134287	5.203063284069399e-07	1.0052807298955078e-05	0.961326	WGD	True	False
ADSS	ADSSL1	ENSG00000035687	ENSG00000185100	7.73192143299491e-09	1.9325586298714408e-07	0.692982	WGD	False	False
PIK3CA	PIK3CB	ENSG00000121879	ENSG00000051382	5.357050432951563e-05	0.0007218129435213995	0.401685	WGD	True	False
DPF2	DPF1	ENSG00000133884	ENSG00000011332	0.0018301180806213826	0.016238950188538024	0.577778	WGD	True	False
IRS2	IRS1	ENSG00000185950	ENSG00000169047	0.016668595179515116	0.09445537268391899	0.382661	WGD	True	False
CEPT1	CHPT1	ENSG00000134255	ENSG00000111666	5.951855631880773e-22	6.014680774661736e-20	0.586538	SSD	False	False
SPTSSA	SPTSSB	ENSG00000165389	ENSG00000196542	1.1707745948457522e-08	2.798113402712939e-07	0.408451	SSD	True	False
NABP2	NABP1	ENSG00000139579	ENSG00000173559	1.594306622012461e-09	4.603244040382011e-08	0.559242	WGD	False	False
HDAC2	HDAC1	ENSG00000196591	ENSG00000116478	9.281731021693735e-06	0.000148100602881236	0.85041	WGD	True	True
PIAS1	PIAS3	ENSG00000033800	ENSG00000131788	0.00012046375641145016	0.0014706280061236767	0.572741	WGD	True	False
GRINA	TMBIM1	ENSG00000178719	ENSG00000135926	0.01807543850567548	0.09963400800552635	0.358491	WGD	False	False
DDX5	DDX17	ENSG00000108654	ENSG00000100201	0.0008560447902503028	0.008462747138398374	0.685668	WGD	True	True
GAK	DNAJC6	ENSG00000178950	ENSG00000116675	8.130731843547477e-09	1.9986217869476838e-07	0.34019799999999994	SSD	False	False
MBNL1	MBNL2	ENSG00000152601	ENSG00000139793	5.249510661622299e-13	1.9893458111439502e-11	0.6159789999999999	WGD	False	False
VAPA	VAPB	ENSG00000101558	ENSG00000124164	5.450276166854575e-08	1.1353133439750503e-06	0.506803	WGD	True	False
PBX2	PBX1	ENSG00000204304	ENSG00000185630	0.00020755852215473025	0.0024523066451980473	0.7534879999999999	WGD	False	False
TIAL1	TIA1	ENSG00000151923	ENSG00000116001	5.032543738109133e-05	0.0006831490343000383	0.7423470000000001	WGD	False	False
SLC35A1	SLC35A2	ENSG00000164414	ENSG00000102100	0.011467711910698243	0.07119374732273073	0.43620200000000003	SSD	True	False
MIB1	MIB2	ENSG00000101752	ENSG00000197530	0.008901756665759078	0.05803690098571958	0.392644	SSD	False	False
FBXW11	BTRC	ENSG00000072803	ENSG00000166167	4.276664508117745e-17	2.3573493152321752e-15	0.8468629999999999	WGD	True	False
ZBTB17	ZBTB48	ENSG00000116809	ENSG00000204859	0.0069570986190005246	0.04848644593088871	0.217284	SSD	False	False
SNAP23	SNAP25	ENSG00000092531	ENSG00000132639	9.159689087250468e-39	3.3322948899417206e-36	0.56872	WGD	True	False
NSMCE4A	EID3	ENSG00000107672	ENSG00000255150	0.007680179237292874	0.05193400012132245	0.438961	SSD	True	False
MYH9	MYH10	ENSG00000100345	ENSG00000133026	1.6071117193513744e-31	2.9233362175001503e-29	0.7795920000000001	WGD	True	False
CDC25A	CDC25B	ENSG00000164045	ENSG00000101224	0.00041496625176328737	0.004519901868008502	0.45229	WGD	False	False
CEP85	CEP85L	ENSG00000130695	ENSG00000111860	0.006631360321376802	0.04748993867946615	0.33858299999999997	WGD	False	False
PMM2	PMM1	ENSG00000140650	ENSG00000100417	3.719708919287396e-05	0.0005204731172449057	0.666667	WGD	False	False
UAP1	UAP1L1	ENSG00000117143	ENSG00000197355	2.4790093418357435e-22	2.6525399957642457e-20	0.5555559999999999	WGD	False	False
COX6B1	COX6B2	ENSG00000126267	ENSG00000160471	0.0002923840120225018	0.0032830031967217943	0.5	WGD	False	False
FBN3	FBN2	ENSG00000142449	ENSG00000138829	0.003724341288051741	0.029976003552947418	0.6785329999999999	WGD	False	False
DYNC1LI2	DYNC1LI1	ENSG00000135720	ENSG00000144635	2.0888557201503394e-06	3.6889597620907444e-05	0.652439	WGD	True	False
PTPRU	PTPRK	ENSG00000060656	ENSG00000152894	0.00020253134443566097	0.0024237139179504427	0.5940529999999999	WGD	False	False
TMEM167A	TMEM167B	ENSG00000174695	ENSG00000215717	0.013941168153076581	0.08340285402875436	0.416667	SSD	False	False
PPP2R2A	PPP2R2D	ENSG00000221914	ENSG00000175470	0.006924143801658726	0.04844237528929701	0.853392	WGD	True	False
DNAJB11	DNAJA2	ENSG00000090520	ENSG00000069345	0.005421117447912524	0.039923128088068346	0.365922	SSD	False	False
IRS1	IRS2	ENSG00000169047	ENSG00000185950	2.1824395180538646e-06	3.7808166507999806e-05	0.412238	WGD	True	False
BRD2	BRD3	ENSG00000204256	ENSG00000169925	7.594092004998235e-05	0.0009866895255065565	0.564593	WGD	False	False
EFR3A	EFR3B	ENSG00000132294	ENSG00000084710	5.848542558672e-36	1.5197855591749098e-33	0.624848	WGD	False	False
HSPA8	HSPA2	ENSG00000109971	ENSG00000126803	0.012594268409291969	0.07687575247148352	0.8575849999999999	SSD	True	False
FERMT2	FERMT1	ENSG00000073712	ENSG00000101311	1.6852141895811205e-19	1.2261618443392234e-17	0.6200869999999999	WGD	True	False
STXBP3	STXBP1	ENSG00000116266	ENSG00000136854	4.9635332347231456e-08	1.0498449946466745e-06	0.49831099999999995	WGD	False	False
SEMA3F	SEMA3C	ENSG00000001617	ENSG00000075223	0.014745515639560324	0.08680288980051855	0.510828	WGD	True	False
SMARCA5	SMARCA1	ENSG00000153147	ENSG00000102038	7.75573281916521e-09	1.9325586298714408e-07	0.802281	WGD	True	False
MEF2D	MEF2A	ENSG00000116604	ENSG00000068305	0.007900962387461028	0.05303265897709081	0.518234	WGD	True	False
PDCD6	PEF1	ENSG00000249915	ENSG00000162517	0.0006224501824405252	0.006507108516432847	0.40314099999999997	SSD	True	True
SEC23B	SEC23A	ENSG00000101310	ENSG00000100934	8.083113669492121e-14	3.4193450615828295e-12	0.8461540000000001	WGD	True	False
TGIF1	TGIF2	ENSG00000177426	ENSG00000118707	3.216123908561993e-05	0.000457041358568302	0.29426399999999997	WGD	True	False
STEAP3	STEAP2	ENSG00000115107	ENSG00000157214	0.0004893847065572469	0.0052674010723528526	0.5100399999999999	SSD	False	False
MORF4L1	MORF4L2	ENSG00000185787	ENSG00000123562	2.3439203985505374e-05	0.0003438380004002764	0.5580109999999999	WGD	True	True
VPS4A	VPS4B	ENSG00000132612	ENSG00000119541	5.5158567278681534e-09	1.475491674704731e-07	0.8146450000000001	WGD	False	False
